# Chemical Inhibition of Splicing-Related Protein Kinases Reveals Phosphorylation-Driven Regulation of RNA Alternative Splicing in *Arabidopsis* Seedlings

**DOI:** 10.1101/2025.03.24.644839

**Authors:** Maria Camila Rodriguez Gallo, Cameron Murray, Curtis Kennedy, Mohana Talasila, Devansh Bhatt, Joselyn Steyer, Mark Glover, Glen R. Uhrig

**Affiliations:** Department of Biological Sciences, University of Alberta, Edmonton, Alberta, Canada; Department of Biochemistry, University of Alberta, Edmonton, Alberta, Canada; Department of Computer Science, University of Alberta, Edmonton, Alberta, Canada

**Author notes:** **Corresponding Author:** Richard Glen Uhrig, Department of Biological Sciences, CCIS Building rm 5-114 / 5-106, University of Alberta, Edmonton, Alberta, Canada, T6G 2E9.

**Keywords:** *Arabidopsis thaliana*, Chemical Inhibitors, Alternative Splicing, Serine/Arginine Protein Kinases, Multi-Omics, Root Growth and Development

## Abstract

Serine / arginine (SR) protein kinases (SRPKs) are capable of transmitting external signals to the spliceosome by phosphorylating SR proteins. In plants, few studies have looked at the regulation of RNA splicing by post-translational modification (PTMs), despite the spliceosome and splicing factor proteins exhibiting extensive phosphorylation. Many of these PTM events have the potential to dramatically change the expression of various genes, such as those involved in abiotic stress. Here, we sought to explore the regulatory function of *Arabidopsis thaliana* SRPKs in the context of RNA alternative splicing. To do so, we utilized four well-known and well-characterized chemical inhibitors specifically designed to target and inhibit SRPK enzymatic activity. Our data found that SRPK chemical inhibitors SPHINX31 and SRPIN340 induced shorter root development phenotypes and an abolishment of root hair formation. Using a multi-omics approach combining transcriptomics and phosphoproteomics, we find extensive changes in the splicing of genes involved in root development, RNA splicing, cytoskeletal organization, and cell differentiation. We also reveal splicing factors exhibiting differential alternative splicing as well as a down-regulated in their phosphorylation status. Overall, our data indicate that AtSRPKs phosphorylate diverse splicing factors and influence the alternative splicing of genes involved in root development and a wide-range of related pathways.
