## Supplemental Table 4 for "Chemical Inhibition of Splicing-Related Protein Kinases Reveals Phosphorylation-Driven Regulation of RNA Alternative Splicing in *Arabidopsis* Seedlings"

### Sheet: ReadMe
Significantly changing phosphosites (localization score > 0.7; q-value < 0.1) that were either up- or down-regulated (-0.58 > log2FC < 0.58) were inputted into The Ontologizer (http://ontologizer.de/) to perform a GO enrichment analysis (p-value < 0.01) with all quantified peptides as the background.

### Sheet: 2d Up-Reg
ID	NSP	Pop.total	Pop.term	Study.total	Study.term	Pop.family	Study.family	nparents	is.trivial	p	p.adjusted	p.min	name
GO:0009637	B	2741	24	208	9	117	14	1	FALSE	0.000160955	0.296963	1.80788e-25	response to blue light
GO:0071944	C	2741	1014	208	100	2614	201	1	FALSE	0.000662965	0.30577	0	cell periphery
GO:0044092	B	2741	16	208	6	2388	182	2	FALSE	0.000757925	0.30577	1.96762e-41	negative regulation of molecular function
GO:0009606	B	2741	25	208	7	210	16	1	FALSE	0.000815641	0.30577	6.04262e-33	tropism
GO:0032409	B	2741	5	208	4	301	37	3	FALSE	0.000897465	0.30577	5.02169e-11	regulation of transporter activity
GO:0005737	C	2741	1575	208	138	2375	181	1	FALSE	0.00171775	0.30577	0	cytoplasm
GO:0016775	M	2741	4	208	3	352	28	1	FALSE	0.0017205	0.30577	1.59026e-09	phosphotransferase activity, nitrogenous group as acceptor
GO:0032412	B	2741	5	208	4	112	17	3	FALSE	0.00173151	0.30577	7.45414e-09	regulation of ion transmembrane transporter activity
GO:0018106	B	2741	4	208	3	232	19	2	FALSE	0.00178785	0.30577	8.50253e-09	peptidyl-histidine phosphorylation
GO:0022898	B	2741	5	208	4	165	25	3	FALSE	0.00190275	0.30577	1.0431e-09	regulation of transmembrane transporter activity
GO:0004673	M	2741	4	208	3	225	19	3	FALSE	0.00195734	0.30577	9.61884e-09	protein histidine kinase activity
GO:0006414	B	2741	121	208	15	426	27	2	FALSE	0.00202441	0.30577	9.29506e-110	translational elongation
GO:0000155	M	2741	4	208	3	73	7	4	FALSE	0.00215448	0.30577	9.18755e-07	phosphorelay sensor kinase activity
GO:0031298	C	2741	2	208	2	232	13	3	FALSE	0.00291088	0.314441	3.7319e-05	replication fork protection complex
GO:0009881	M	2741	5	208	3	43	4	1	FALSE	0.00311968	0.314441	1.03886e-06	photoreceptor activity
GO:0005886	C	2741	970	208	93	2651	203	3	FALSE	0.00314222	0.314441	0	plasma membrane
GO:0003916	B	2741	2	208	2	312	18	2	FALSE	0.0031536	0.314441	2.06118e-05	DNA topoisomerase activity
GO:0005829	C	2741	523	208	61	1575	138	2	FALSE	0.00316224	0.314441	0	cytosol
GO:0042221	B	2741	437	208	52	849	78	1	FALSE	0.00325977	0.314441	1.40561e-254	response to chemical
GO:0018202	B	2741	4	208	3	73	8	1	FALSE	0.00340858	0.314441	9.18755e-07	peptidyl-histidine modification
GO:0022857	M	2741	164	208	25	218	26	2	FALSE	0.00395034	0.347065	1.60083e-52	transmembrane transporter activity
GO:0044070	B	2741	8	208	4	59	7	2	FALSE	0.00448656	0.376259	4.50964e-10	regulation of anion transport
GO:0044430	C	2741	60	208	11	790	63	2	FALSE	0.00521291	0.418166	1.15075e-91	cytoskeletal part
GO:0006265	B	2741	2	208	2	69	6	2	FALSE	0.00639386	0.491528	0.000426257	DNA topological change
GO:0005215	M	2741	210	208	26	2421	184	2	FALSE	0.00703289	0.519027	0	transporter activity
GO:0043492	M	2741	43	208	11	75	12	1	FALSE	0.00763297	0.541647	6.40777e-22	ATPase activity, coupled to movement of substances
GO:0051348	B	2741	7	208	3	510	35	3	FALSE	0.00858947	0.565272	5.85327e-16	negative regulation of transferase activity
GO:0090354	B	2741	3	208	2	369	21	3	FALSE	0.00895864	0.565272	1.20396e-07	regulation of auxin metabolic process
GO:0051051	B	2741	2	208	2	552	56	3	FALSE	0.0101265	0.565272	6.57566e-06	negative regulation of transport
GO:0065009	B	2741	84	208	13	2424	186	2	FALSE	0.0102121	0.565272	7.1041e-158	regulation of molecular function
GO:0016820	M	2741	43	208	11	204	27	2	FALSE	0.0102969	0.565272	3.45833e-45	hydrolase activity, acting on acid anhydrides, catalyzing transmembrane movement of substances
GO:0000808	C	2741	3	208	2	258	16	2	FALSE	0.0104629	0.565272	3.53475e-07	origin recognition complex
GO:0043604	B	2741	126	208	15	448	31	2	FALSE	0.0104824	0.565272	6.048e-115	amide biosynthetic process
GO:0043603	B	2741	130	208	16	619	44	1	FALSE	0.0109556	0.565272	1.71128e-137	cellular amide metabolic process
GO:0003680	M	2741	5	208	2	132	5	1	FALSE	0.0110384	0.565272	3.23291e-09	AT DNA binding
GO:0046885	B	2741	4	208	2	315	15	3	FALSE	0.0120436	0.565272	2.48469e-09	regulation of hormone biosynthetic process
GO:0051179	B	2741	424	208	45	2438	189	1	FALSE	0.0120539	0.565272	0	localization
GO:0023014	B	2741	24	208	6	970	83	4	FALSE	0.0125528	0.565272	1.71699e-48	signal transduction by protein phosphorylation
GO:0035556	B	2741	87	208	13	2447	186	2	FALSE	0.0126413	0.565272	1.52962e-162	intracellular signal transduction
GO:1903507	B	2741	45	208	5	274	10	3	FALSE	0.012828	0.565272	1.09851e-52	negative regulation of nucleic acid-templated transcription
GO:0044699	B	2741	1120	208	102	2438	189	1	FALSE	0.0129884	0.565272	0	single-organism process
GO:0010181	M	2741	7	208	3	533	43	3	FALSE	0.0136463	0.565272	4.29063e-16	FMN binding
GO:0042555	C	2741	4	208	2	213	11	2	FALSE	0.0137966	0.565272	1.19948e-08	MCM complex
GO:0097373	C	2741	4	208	2	213	11	1	FALSE	0.0137966	0.565272	1.19948e-08	MCM core complex
GO:0048859	B	2741	3	208	2	422	30	2	FALSE	0.0140379	0.565272	8.04095e-08	formation of anatomical boundary
GO:0070567	M	2741	2	208	2	21	3	1	FALSE	0.0142857	0.565272	0.0047619	cytidylyltransferase activity
GO:0009719	B	2741	260	208	33	849	78	1	FALSE	0.0147065	0.565272	2.37514e-226	response to endogenous stimulus
GO:0016787	M	2741	345	208	41	976	88	1	FALSE	0.0150716	0.565272	1.72388e-274	hydrolase activity
GO:0045892	B	2741	43	208	5	311	12	5	FALSE	0.0151448	0.565272	8.22544e-54	negative regulation of transcription, DNA-templated
GO:0009931	M	2741	14	208	4	191	15	2	FALSE	0.0156254	0.565272	1.65162e-21	calcium-dependent protein serine/threonine kinase activity
GO:0004683	M	2741	14	208	4	191	15	1	FALSE	0.0156254	0.565272	1.65162e-21	calmodulin-dependent protein kinase activity
GO:0043596	C	2741	3	208	2	1448	109	4	FALSE	0.0160237	0.568534	1.98037e-09	nuclear replication fork
GO:1903792	B	2741	2	208	2	51	7	3	FALSE	0.0164706	0.573363	0.000784314	negative regulation of anion transport
GO:0032410	B	2741	2	208	2	223	30	4	FALSE	0.0175736	0.578815	4.03991e-05	negative regulation of transporter activity
GO:0043271	B	2741	2	208	2	140	19	3	FALSE	0.0175745	0.578815	0.000102775	negative regulation of ion transport
GO:0044444	C	2741	1313	208	114	2375	181	2	FALSE	0.0178378	0.578815	0	cytoplasmic part
GO:0006412	B	2741	121	208	15	904	65	5	FALSE	0.0187729	0.578815	7.34198e-154	translation
GO:0032350	B	2741	4	208	2	432	26	3	FALSE	0.0194187	0.578815	6.98754e-10	regulation of hormone metabolic process
GO:0034763	B	2741	2	208	2	174	25	3	FALSE	0.0199322	0.578815	6.64408e-05	negative regulation of transmembrane transport
GO:0016020	C	2741	1260	208	111	2694	206	1	FALSE	0.0199664	0.578815	0	membrane
GO:0042802	M	2741	39	208	8	697	64	1	FALSE	0.0199718	0.578815	7.8336e-65	identical protein binding
GO:0048638	B	2741	13	208	3	156	8	3	FALSE	0.0200546	0.578815	3.21256e-19	regulation of developmental growth
GO:0031053	B	2741	6	208	2	39	2	2	FALSE	0.0202429	0.578815	3.06502e-07	primary miRNA processing
GO:0003824	M	2741	976	208	88	2388	182	1	FALSE	0.0203201	0.578815	0	catalytic activity
GO:0034766	B	2741	2	208	2	123	18	4	FALSE	0.0203918	0.578815	0.00013328	negative regulation of ion transmembrane transport
GO:0010857	M	2741	14	208	4	225	19	1	FALSE	0.0212878	0.59509	1.54569e-22	calcium-dependent protein kinase activity
GO:1903959	B	2741	8	208	4	39	7	3	FALSE	0.0222071	0.601761	1.62539e-08	regulation of anion transmembrane transport
GO:0032413	B	2741	2	208	2	111	17	4	FALSE	0.0222768	0.601761	0.0001638	negative regulation of ion transmembrane transporter activity
GO:1902679	B	2741	45	208	5	294	12	5	FALSE	0.0232651	0.601761	3.50376e-54	negative regulation of RNA biosynthetic process
GO:0043086	B	2741	13	208	4	976	88	3	FALSE	0.0234346	0.601761	9.25315e-30	negative regulation of catalytic activity
GO:0009851	B	2741	4	208	2	557	37	3	FALSE	0.0236863	0.601761	2.52045e-10	auxin biosynthetic process
GO:0050661	M	2741	8	208	3	590	50	2	FALSE	0.0236922	0.601761	2.88007e-18	NADP binding
GO:0010359	B	2741	5	208	4	10	4	3	FALSE	0.0238095	0.601761	0.00396825	regulation of anion channel activity
GO:0042436	B	2741	1	208	1	41	1	6	FALSE	0.0243902	0.608108	0.0243902	indole-containing compound catabolic process
GO:0055085	B	2741	174	208	25	405	43	1	FALSE	0.0252841	0.62199	1.69188e-119	transmembrane transport
GO:1901566	B	2741	177	208	19	610	44	2	FALSE	0.0267278	0.642168	7.73058e-159	organonitrogen compound biosynthetic process
GO:0051049	B	2741	30	208	7	411	43	2	FALSE	0.0268005	0.642168	3.01627e-46	regulation of transport
GO:0016830	M	2741	23	208	4	54	4	1	FALSE	0.0279999	0.654794	9.2087e-16	carbon-carbon lyase activity
GO:1990069	B	2741	2	208	2	27	5	1	FALSE	0.02849	0.654794	0.002849	stomatal opening
GO:0005253	M	2741	10	208	4	47	7	2	FALSE	0.0287387	0.654794	1.93122e-10	anion channel activity
GO:0032879	B	2741	37	208	7	1067	89	2	FALSE	0.028747	0.654794	2.34896e-69	regulation of localization
GO:0051604	B	2741	4	208	2	890	66	2	FALSE	0.0294895	0.662435	3.85108e-11	protein maturation
GO:0042147	B	2741	7	208	3	584	63	4	FALSE	0.0305514	0.662435	2.25536e-16	retrograde transport, endosome to Golgi
GO:0005509	M	2741	52	208	7	384	24	1	FALSE	0.0306141	0.662435	1.23889e-65	calcium ion binding
GO:0007165	B	2741	292	208	31	1576	122	5	FALSE	0.0309244	0.662435	0	signal transduction
GO:0031400	B	2741	10	208	3	418	31	3	FALSE	0.0310924	0.662435	2.48378e-20	negative regulation of protein modification process
GO:0071901	B	2741	4	208	2	192	15	3	FALSE	0.0312988	0.662435	1.82247e-08	negative regulation of protein serine/threonine kinase activity
GO:0005856	C	2741	80	208	13	296	30	1	FALSE	0.0319006	0.662435	1.86027e-74	cytoskeleton
GO:0005657	C	2741	3	208	2	61	7	1	FALSE	0.0324812	0.662435	2.77855e-05	replication fork
GO:0071162	C	2741	3	208	2	33	4	4	FALSE	0.0326246	0.662435	0.000183284	CMG complex
GO:0050896	B	2741	849	208	78	2438	189	1	FALSE	0.032673	0.662435	0	response to stimulus
GO:0044267	B	2741	543	208	47	953	69	2	FALSE	0.0335853	0.673532	5.56681e-282	cellular protein metabolic process
GO:0005656	C	2741	3	208	2	68	8	4	FALSE	0.0346396	0.675327	1.99537e-05	nuclear pre-replicative complex
GO:0000811	C	2741	3	208	2	32	4	2	FALSE	0.0346774	0.675327	0.000201613	GINS complex
GO:0044275	B	2741	8	208	2	173	7	3	FALSE	0.0350991	0.675327	5.92216e-14	cellular carbohydrate catabolic process
GO:0015992	B	2741	42	208	9	59	9	2	FALSE	0.0354849	0.675327	3.60349e-15	proton transport
GO:0031261	C	2741	3	208	2	76	9	3	FALSE	0.035505	0.675327	1.42248e-05	DNA replication preinitiation complex
GO:1903960	B	2741	2	208	2	34	7	4	FALSE	0.0374332	0.701194	0.00178253	negative regulation of anion transmembrane transport
GO:0016197	B	2741	13	208	4	405	43	1	FALSE	0.0387385	0.701194	9.59138e-25	endosomal transport
GO:0023052	B	2741	293	208	31	2438	189	1	FALSE	0.0387653	0.701194	0	signaling
GO:0030312	C	2741	70	208	10	2614	201	2	FALSE	0.0389209	0.701194	1.87004e-139	external encapsulating structure
GO:0032268	B	2741	78	208	10	793	56	3	FALSE	0.0389595	0.701194	4.08963e-110	regulation of cellular protein metabolic process
GO:0090407	B	2741	38	208	6	608	42	2	FALSE	0.0391452	0.701194	2.77327e-61	organophosphate biosynthetic process
GO:0043254	B	2741	17	208	3	94	5	3	FALSE	0.0396992	0.702941	4.74907e-19	regulation of protein complex assembly
GO:0003723	M	2741	268	208	26	546	41	1	FALSE	0.0400048	0.702941	1.39373e-163	RNA binding
GO:0032993	C	2741	12	208	3	413	28	1	FALSE	0.040674	0.703796	2.28556e-23	protein-DNA complex
GO:0048576	B	2741	1	208	1	49	2	5	FALSE	0.0408163	0.703796	0.0204082	positive regulation of short-day photoperiodism, flowering
GO:0022804	M	2741	89	208	18	164	25	1	FALSE	0.0416166	0.71095	1.24588e-48	active transmembrane transporter activity
GO:0031968	C	2741	18	208	4	2375	181	5	FALSE	0.0428705	0.711593	1.18152e-45	organelle outer membrane
GO:0048193	B	2741	42	208	7	106	10	1	FALSE	0.0436995	0.711593	1.55526e-30	Golgi vesicle transport
GO:0006818	B	2741	42	208	9	186	23	1	FALSE	0.0439788	0.711593	1.017e-42	hydrogen transport
GO:0016482	B	2741	8	208	3	593	64	2	FALSE	0.0452357	0.711593	2.76488e-18	cytosolic transport
GO:0010161	B	2741	3	208	2	12	2	2	FALSE	0.0454545	0.711593	0.00454545	red light signaling pathway
GO:0019905	M	2741	2	208	2	12	3	1	FALSE	0.0454545	0.711593	0.0151515	syntaxin binding
GO:0071491	B	2741	3	208	2	20	3	2	FALSE	0.045614	0.711593	0.000877193	cellular response to red light
GO:1902578	B	2741	187	208	23	1259	110	2	FALSE	0.0460247	0.711593	5.90323e-229	single-organism localization
GO:0031324	B	2741	84	208	11	1227	93	4	FALSE	0.0461178	0.711593	2.09067e-132	negative regulation of cellular metabolic process
GO:0004930	M	2741	1	208	1	43	2	2	FALSE	0.0465116	0.711593	0.0232558	G-protein coupled receptor activity
GO:0007154	B	2741	325	208	33	1576	122	1	FALSE	0.0466083	0.711593	0	cell communication
GO:0097164	B	2741	5	208	2	661	49	1	FALSE	0.0466185	0.711593	9.65515e-13	ammonium ion metabolic process
GO:0048037	M	2741	52	208	8	1559	123	1	FALSE	0.0469513	0.711593	1.7872e-98	cofactor binding
GO:0051716	B	2741	413	208	42	1698	137	2	FALSE	0.0470538	0.711593	0	cellular response to stimulus
GO:0042326	B	2741	5	208	2	331	25	3	FALSE	0.0476295	0.714443	3.11331e-11	negative regulation of phosphorylation
GO:0023051	B	2741	52	208	8	758	61	2	FALSE	0.0485317	0.714846	8.73763e-82	regulation of signaling
GO:0031969	C	2741	28	208	4	202	11	3	FALSE	0.0492118	0.714846	6.11796e-35	chloroplast membrane
GO:0010646	B	2741	52	208	8	705	57	2	FALSE	0.0492219	0.714846	4.34818e-80	regulation of cell communication
GO:0015977	B	2741	11	208	3	1243	98	2	FALSE	0.0492525	0.714846	3.8128e-27	carbon fixation
GO:0001076	M	2741	10	208	2	43	2	3	FALSE	0.0498339	0.714846	5.21557e-10	transcription factor activity, RNA polymerase II transcription factor binding
GO:0046915	M	2741	4	208	2	37	4	2	FALSE	0.0499811	0.714846	1.51412e-05	transition metal ion transmembrane transporter activity

### Sheet: 2d Down-Reg
ID	NSP	Pop.total	Pop.term	Study.total	Study.term	Pop.family	Study.family	nparents	is.trivial	p	p.adjusted	p.min	name
GO:1902589	B	2741	70	135	10	779	38	2	FALSE	0.00110199	0.682162	1.14572e-101	single-organism organelle organization
GO:0044703	B	2741	14	135	4	346	15	2	FALSE	0.00179121	0.682162	3.22909e-25	multi-organism reproductive process
GO:0019953	B	2741	14	135	4	214	10	2	FALSE	0.0019573	0.682162	3.18642e-22	sexual reproduction
GO:0009756	B	2741	7	135	3	296	13	2	FALSE	0.00210869	0.682162	2.71912e-14	carbohydrate mediated signaling
GO:0043244	B	2741	7	135	3	67	4	2	FALSE	0.00278546	0.718949	1.14989e-09	regulation of protein complex disassembly
GO:0022402	B	2741	66	135	9	1576	81	2	FALSE	0.00535903	0.718949	1.97979e-118	cell cycle process
GO:0045087	B	2741	62	135	5	171	5	2	FALSE	0.00563372	0.718949	3.66137e-48	innate immune response
GO:0051494	B	2741	6	135	3	41	4	3	FALSE	0.00706033	0.718949	2.22401e-07	negative regulation of cytoskeleton organization
GO:0032984	B	2741	9	135	3	86	5	2	FALSE	0.00733963	0.718949	2.17459e-12	macromolecular complex disassembly
GO:0071322	B	2741	12	135	3	176	7	3	FALSE	0.00734866	0.718949	7.95633e-19	cellular response to carbohydrate stimulus
GO:0010044	B	2741	3	135	2	103	6	1	FALSE	0.00834035	0.718949	5.65448e-06	response to aluminum ion
GO:0051014	B	2741	2	135	2	26	3	1	FALSE	0.00923077	0.718949	0.00307692	actin filament severing
GO:0097305	B	2741	134	135	13	346	20	2	FALSE	0.0132351	0.718949	1.12596e-99	response to alcohol
GO:0051129	B	2741	9	135	3	494	30	3	FALSE	0.0132752	0.718949	2.2287e-19	negative regulation of cellular component organization
GO:0010639	B	2741	9	135	3	322	20	3	FALSE	0.013603	0.718949	1.09156e-17	negative regulation of organelle organization
GO:0022411	B	2741	11	135	3	806	40	2	FALSE	0.0141726	0.718949	4.5839e-25	cellular component disassembly
GO:0007049	B	2741	92	135	10	648	34	1	FALSE	0.0142354	0.718949	2.3856e-114	cell cycle
GO:0043934	B	2741	5	135	2	421	18	1	FALSE	0.0160193	0.718949	9.29231e-12	sporulation
GO:0070413	B	2741	5	135	2	442	19	3	FALSE	0.0162264	0.718949	7.27661e-12	trehalose metabolism in response to stress
GO:0006083	B	2741	1	135	1	58	1	1	FALSE	0.0172414	0.718949	0.0172414	acetate metabolic process
GO:0031647	B	2741	4	135	2	133	8	1	FALSE	0.0179868	0.718949	8.02733e-08	regulation of protein stability
GO:0034293	B	2741	5	135	2	212	10	5	FALSE	0.0186251	0.718949	2.93856e-10	sexual sporulation
GO:0005372	M	2741	12	135	2	141	3	2	FALSE	0.0190986	0.718949	1.25533e-17	water transmembrane transporter activity
GO:0048572	B	2741	3	135	2	18	2	1	FALSE	0.0196078	0.718949	0.00122549	short-day photoperiodism
GO:0048575	B	2741	3	135	2	18	2	2	FALSE	0.0196078	0.718949	0.00122549	short-day photoperiodism, flowering
GO:0009408	B	2741	40	135	5	441	19	2	FALSE	0.0214018	0.718949	8.43842e-58	response to heat
GO:0005938	C	2741	23	135	4	1014	49	2	FALSE	0.0216111	0.718949	2.4143e-47	cell cortex
GO:0003682	M	2741	32	135	5	1559	81	1	FALSE	0.0222598	0.718949	2.4446e-67	chromatin binding
GO:0051188	B	2741	15	135	3	580	25	2	FALSE	0.0228673	0.718949	5.55093e-30	cofactor biosynthetic process
GO:1902904	B	2741	6	135	3	27	4	3	FALSE	0.0247863	0.718949	3.37826e-06	negative regulation of supramolecular fiber organization
GO:0070828	B	2741	2	135	1	78	1	1	FALSE	0.025641	0.718949	0.000333	heterochromatin organization
GO:0097435	B	2741	24	135	4	806	40	2	FALSE	0.0268959	0.718949	1.55184e-46	supramolecular fiber organization
GO:0007276	B	2741	6	135	2	190	9	3	FALSE	0.0271953	0.718949	1.65742e-11	gamete generation
GO:1903409	B	2741	6	135	2	599	28	2	FALSE	0.0281513	0.718949	1.59838e-14	reactive oxygen species biosynthetic process
GO:0021700	B	2741	29	135	4	421	18	1	FALSE	0.0283402	0.718949	1.86622e-45	developmental maturation
GO:0044430	C	2741	60	135	6	790	32	2	FALSE	0.0283695	0.718949	1.15075e-91	cytoskeletal part
GO:0051020	M	2741	10	135	3	89	7	1	FALSE	0.0286926	0.718949	1.96656e-13	GTPase binding
GO:0060589	M	2741	23	135	3	176	6	2	FALSE	0.0302251	0.718949	2.62088e-29	nucleoside-triphosphatase regulator activity
GO:0099568	C	2741	23	135	4	1575	84	2	FALSE	0.0306534	0.718949	8.81331e-52	cytoplasmic region
GO:0000398	B	2741	34	135	4	79	4	2	FALSE	0.0308659	0.718949	3.94765e-23	mRNA splicing, via spliceosome
GO:0005758	C	2741	1	135	1	32	1	3	FALSE	0.03125	0.718949	0.03125	mitochondrial intermembrane space
GO:0009737	B	2741	133	135	13	294	19	4	FALSE	0.0312985	0.718949	2.5571e-87	response to abscisic acid
GO:0051493	B	2741	13	135	3	58	4	2	FALSE	0.0320197	0.718949	3.16899e-13	regulation of cytoskeleton organization
GO:0048236	B	2741	5	135	2	126	8	4	FALSE	0.0322187	0.718949	4.09462e-09	plant-type sporogenesis
GO:1902903	B	2741	13	135	3	76	5	2	FALSE	0.0327413	0.718949	6.54775e-15	regulation of supramolecular fiber organization
GO:0007062	B	2741	11	135	3	151	11	3	FALSE	0.0346591	0.718949	6.22867e-17	sister chromatid cohesion
GO:0042301	M	2741	1	135	1	517	18	1	FALSE	0.0348162	0.718949	0.00193424	phosphate ion binding
GO:0051017	B	2741	7	135	2	105	5	2	FALSE	0.0348364	0.718949	4.39353e-11	actin filament bundle assembly
GO:0048285	B	2741	67	135	8	322	20	1	FALSE	0.0349622	0.718949	5.58736e-71	organelle fission
GO:0043241	B	2741	9	135	3	50	5	2	FALSE	0.0350073	0.718949	3.99132e-10	protein complex disassembly
GO:0006887	B	2741	19	135	3	110	5	3	FALSE	0.0353979	0.718949	1.03551e-21	exocytosis
GO:0072525	B	2741	1	135	1	500	18	5	FALSE	0.036	0.718949	0.002	pyridine-containing compound biosynthetic process
GO:0019363	B	2741	1	135	1	54	2	4	FALSE	0.037037	0.718949	0.0185185	pyridine nucleotide biosynthetic process
GO:0010021	B	2741	1	135	1	464	18	3	FALSE	0.0387931	0.718949	0.00215517	amylopectin biosynthetic process
GO:0016051	B	2741	61	135	6	600	26	3	FALSE	0.0390816	0.718949	4.07181e-85	carbohydrate biosynthetic process
GO:0031970	C	2741	1	135	1	775	31	3	FALSE	0.04	0.718949	0.00129032	organelle envelope lumen
GO:0019359	B	2741	1	135	1	25	1	2	FALSE	0.04	0.718949	0.04	nicotinamide nucleotide biosynthetic process
GO:0006403	B	2741	20	135	2	162	3	1	FALSE	0.0404302	0.718949	5.33267e-26	RNA localization
GO:0046719	B	2741	1	135	1	49	2	2	FALSE	0.0408163	0.718949	0.0204082	regulation by virus of viral protein levels in host cell
GO:0010728	B	2741	1	135	1	315	13	4	FALSE	0.0412698	0.718949	0.0031746	regulation of hydrogen peroxide biosynthetic process
GO:2000896	B	2741	1	135	1	1034	43	2	FALSE	0.0415861	0.718949	0.000967118	amylopectin metabolic process
GO:0048729	B	2741	1	135	1	429	18	3	FALSE	0.041958	0.718949	0.002331	tissue morphogenesis
GO:0007164	B	2741	1	135	1	422	18	2	FALSE	0.042654	0.718949	0.00236967	establishment of tissue polarity
GO:0097439	B	2741	1	135	1	421	18	2	FALSE	0.0427553	0.718949	0.0023753	acquisition of desiccation tolerance
GO:0051169	B	2741	27	135	3	112	4	1	FALSE	0.0428567	0.718949	1.55356e-26	nuclear transport
GO:0015931	B	2741	26	135	2	205	3	2	FALSE	0.0429533	0.718949	1.65578e-33	nucleobase-containing compound transport
GO:0015837	B	2741	3	135	1	205	3	2	FALSE	0.0434727	0.718949	7.06759e-07	amine transport
GO:0043242	B	2741	5	135	3	12	3	3	FALSE	0.0454545	0.718949	0.00126263	negative regulation of protein complex disassembly
GO:0042736	M	2741	1	135	1	329	15	2	FALSE	0.0455927	0.718949	0.00303951	NADH kinase activity
GO:0003951	M	2741	1	135	1	329	15	2	FALSE	0.0455927	0.718949	0.00303951	NAD+ kinase activity
GO:0017171	M	2741	7	135	2	345	18	1	FALSE	0.0462624	0.718949	9.21085e-15	serine hydrolase activity
GO:0016208	M	2741	1	135	1	808	38	3	FALSE	0.0470297	0.718949	0.00123762	AMP binding
GO:0048700	B	2741	1	135	1	212	10	4	FALSE	0.0471698	0.718949	0.00471698	acquisition of desiccation tolerance in seed
GO:0031163	B	2741	1	135	1	105	5	1	FALSE	0.047619	0.718949	0.00952381	metallo-sulfur cluster assembly
GO:2001289	B	2741	1	135	1	413	20	3	FALSE	0.0484262	0.718949	0.00242131	lipid X metabolic process
GO:0005819	C	2741	13	135	3	296	20	3	FALSE	0.0488854	0.718949	6.07542e-23	spindle
GO:0010496	B	2741	1	135	1	1751	87	2	FALSE	0.0496859	0.718949	0.000571102	intercellular transport

### Sheet: 7d Down-Reg
ID	NSP	Pop.total	Pop.term	Study.total	Study.term	Pop.family	Study.family	nparents	is.trivial	p	p.adjusted	p.min	name
GO:0016071	B	2741	96	119	11	399	16	1	FALSE	0.000141005	0.190357	5.22198e-95	mRNA metabolic process
GO:0005654	C	2741	82	119	14	241	19	2	FALSE	0.000282587	0.190746	1.42882e-66	nucleoplasm
GO:0016787	M	2741	345	119	24	976	39	1	FALSE	0.00060251	0.215495	1.72388e-274	hydrolase activity
GO:0006396	B	2741	120	119	12	517	21	2	FALSE	0.000638504	0.215495	5.35332e-121	RNA processing
GO:0005681	C	2741	29	119	7	317	20	2	FALSE	0.000872719	0.232208	9.76129e-42	spliceosomal complex
GO:2000113	B	2741	63	119	6	430	10	4	FALSE	0.00103203	0.232208	2.91348e-77	negative regulation of cellular macromolecule biosynthetic process
GO:0010558	B	2741	65	119	6	464	11	4	FALSE	0.00158596	0.305864	4.33066e-81	negative regulation of macromolecule biosynthetic process
GO:0030029	B	2741	26	119	5	648	28	1	FALSE	0.00364323	0.482624	5.31375e-47	actin filament-based process
GO:0008380	B	2741	52	119	10	120	12	1	FALSE	0.00382741	0.482624	2.99028e-35	RNA splicing
GO:0044451	C	2741	67	119	11	241	19	2	FALSE	0.0040129	0.482624	2.39037e-61	nucleoplasm part
GO:0009861	B	2741	4	119	2	50	2	2	FALSE	0.00489796	0.482624	4.34216e-06	jasmonic acid and ethylene-dependent systemic resistance
GO:0000060	B	2741	2	119	2	78	6	2	FALSE	0.004995	0.482624	0.000333	protein import into nucleus, translocation
GO:0051649	B	2741	119	119	12	2625	115	3	FALSE	0.00500755	0.482624	1.12022e-209	establishment of localization in cell
GO:0070013	C	2741	205	119	17	2375	102	3	FALSE	0.00532282	0.482624	2.29945e-302	intracellular organelle lumen
GO:0051179	B	2741	424	119	29	2438	106	1	FALSE	0.00595232	0.482624	0	localization
GO:0005829	C	2741	523	119	34	1575	71	2	FALSE	0.00612044	0.482624	0	cytosol
GO:1905957	B	2741	21	119	4	682	26	3	FALSE	0.00640221	0.482624	2.15754e-40	regulation of cellular response to alcohol
GO:0044428	C	2741	241	119	19	1840	81	2	FALSE	0.00643499	0.482624	0	nuclear part
GO:0031974	C	2741	205	119	17	2694	118	1	FALSE	0.00683826	0.485876	4.595747343E-314	membrane-enclosed lumen
GO:0043233	C	2741	205	119	17	2169	98	3	FALSE	0.00865938	0.558868	6.69935e-294	organelle lumen
GO:0046907	B	2741	112	119	11	2439	107	4	FALSE	0.0086935	0.558868	1.12677e-196	intracellular transport
GO:0023051	B	2741	52	119	6	758	29	2	FALSE	0.0108688	0.666951	8.73763e-82	regulation of signaling
GO:0010646	B	2741	52	119	6	705	28	2	FALSE	0.0128343	0.73246	4.34818e-80	regulation of cell communication
GO:0005643	C	2741	17	119	4	386	23	3	FALSE	0.0136358	0.73246	5.4241e-30	nuclear pore
GO:0031327	B	2741	68	119	6	567	18	4	FALSE	0.0137763	0.73246	9.31811e-90	negative regulation of cellular biosynthetic process
GO:0008553	M	2741	4	119	2	29	2	3	FALSE	0.0147783	0.73246	4.21035e-05	hydrogen-exporting ATPase activity, phosphorylative mechanism
GO:1903507	B	2741	45	119	3	274	4	3	FALSE	0.0147927	0.73246	1.09851e-52	negative regulation of nucleic acid-templated transcription
GO:0006397	B	2741	79	119	11	132	12	2	FALSE	0.0151918	0.73246	3.41998e-38	mRNA processing
GO:0016298	M	2741	12	119	3	106	6	1	FALSE	0.0185993	0.759942	4.54383e-16	lipase activity
GO:0009890	B	2741	68	119	6	619	21	3	FALSE	0.0201433	0.759942	1.65668e-92	negative regulation of biosynthetic process
GO:0090407	B	2741	38	119	4	608	18	2	FALSE	0.0210835	0.759942	2.77327e-61	organophosphate biosynthetic process
GO:0005515	M	2741	697	119	40	1559	70	1	FALSE	0.0220713	0.759942	0	protein binding
GO:0031333	B	2741	5	119	2	50	3	3	FALSE	0.0234694	0.759942	4.71974e-07	negative regulation of protein complex assembly
GO:0048523	B	2741	120	119	10	1576	66	3	FALSE	0.0243646	0.759942	1.37375e-183	negative regulation of cellular process
GO:0042221	B	2741	437	119	30	849	45	1	FALSE	0.0252604	0.759942	1.40561e-254	response to chemical
GO:0080142	B	2741	1	119	1	314	8	3	FALSE	0.0254777	0.759942	0.00318471	regulation of salicylic acid biosynthetic process
GO:0016441	B	2741	21	119	3	68	3	3	FALSE	0.0265384	0.759942	5.32787e-18	posttranscriptional gene silencing
GO:0043244	B	2741	7	119	2	67	3	2	FALSE	0.0270327	0.759942	1.14989e-09	regulation of protein complex disassembly
GO:0035195	B	2741	16	119	3	124	6	3	FALSE	0.0280649	0.759942	1.84015e-20	gene silencing by miRNA
GO:0001047	M	2741	4	119	1	136	1	1	FALSE	0.0294118	0.759942	7.3347e-08	core promoter binding
GO:0000828	M	2741	1	119	1	329	10	2	FALSE	0.0303951	0.759942	0.00303951	inositol hexakisphosphate kinase activity
GO:0000829	M	2741	1	119	1	329	10	2	FALSE	0.0303951	0.759942	0.00303951	inositol heptakisphosphate kinase activity
GO:0033857	M	2741	1	119	1	329	10	2	FALSE	0.0303951	0.759942	0.00303951	diphosphoinositol-pentakisphosphate kinase activity
GO:0001046	M	2741	4	119	1	131	1	2	FALSE	0.0305344	0.759942	8.53487e-08	core promoter sequence-specific DNA binding
GO:0044877	M	2741	16	119	3	1559	70	1	FALSE	0.0318885	0.759942	1.85619e-38	macromolecular complex binding
GO:0051172	B	2741	66	119	6	675	26	3	FALSE	0.0332347	0.759942	2.68446e-93	negative regulation of nitrogen compound metabolic process
GO:0005856	C	2741	80	119	7	296	13	1	FALSE	0.0333921	0.759942	1.86027e-74	cytoskeleton
GO:0006414	B	2741	121	119	6	426	10	2	FALSE	0.0348529	0.759942	9.29506e-110	translational elongation
GO:0000398	B	2741	34	119	8	79	11	2	FALSE	0.0349397	0.759942	3.94765e-23	mRNA splicing, via spliceosome
GO:0009787	B	2741	21	119	4	82	6	3	FALSE	0.0349784	0.759942	5.45534e-20	regulation of abscisic acid-activated signaling pathway
GO:0044275	B	2741	8	119	2	173	7	3	FALSE	0.0350991	0.759942	5.92216e-14	cellular carbohydrate catabolic process
GO:0031205	C	2741	1	119	1	113	4	4	FALSE	0.0353982	0.759942	0.00884956	endoplasmic reticulum Sec complex
GO:0009966	B	2741	52	119	6	328	17	4	FALSE	0.0364191	0.759942	8.64541e-62	regulation of signal transduction
GO:0005769	C	2741	9	119	2	74	3	1	FALSE	0.0373936	0.759942	9.0478e-12	early endosome
GO:0051716	B	2741	413	119	25	1698	74	2	FALSE	0.0390832	0.759942	0	cellular response to stimulus
GO:0043229	C	2741	2168	119	98	2382	102	3	FALSE	0.0394635	0.759942	8.991302020837E-312	intracellular organelle
GO:0032403	M	2741	14	119	3	698	40	2	FALSE	0.0408691	0.759942	1.52553e-29	protein complex binding
GO:1902459	B	2741	1	119	1	24	1	4	FALSE	0.0416667	0.759942	0.0416667	positive regulation of stem cell population maintenance
GO:0006754	B	2741	8	119	2	37	2	4	FALSE	0.042042	0.759942	2.59014e-08	ATP biosynthetic process
GO:0006020	B	2741	1	119	1	663	28	4	FALSE	0.0422323	0.759942	0.0015083	inositol metabolic process
GO:0016604	C	2741	30	119	8	67	11	1	FALSE	0.0437115	0.759942	1.00103e-19	nuclear body
GO:1901617	B	2741	12	119	2	579	17	2	FALSE	0.0450724	0.759942	3.78469e-25	organic hydroxy compound biosynthetic process
GO:0046189	B	2741	2	119	1	350	8	4	FALSE	0.0452558	0.759942	1.63733e-05	phenol-containing compound biosynthetic process
GO:1901419	B	2741	21	119	4	214	15	2	FALSE	0.0459004	0.759942	1.6223e-29	regulation of response to alcohol
GO:0048532	B	2741	17	119	3	422	21	2	FALSE	0.0460404	0.759942	1.15499e-30	anatomical structure arrangement
GO:0032535	B	2741	19	119	3	806	36	3	FALSE	0.0484514	0.759942	9.06946e-39	regulation of cellular component size
GO:0048589	B	2741	56	119	6	438	22	2	FALSE	0.0484543	0.759942	3.35128e-72	developmental growth
GO:0070883	M	2741	1	119	1	268	13	1	FALSE	0.0485075	0.759942	0.00373134	pre-miRNA binding

### Sheet: 7d Up-reg
ID	NSP	Pop.total	Pop.term	Study.total	Study.term	Pop.family	Study.family	nparents	is.trivial	p	p.adjusted	p.min	name
GO:0051046	B	2741	1	59	1	54	1	2	FALSE	0.0185185	0.95681	0.0185185	regulation of secretion
GO:1903530	B	2741	1	59	1	698	13	3	FALSE	0.0186246	0.95681	0.00143266	regulation of secretion by cell
GO:0044434	C	2741	202	59	6	493	7	2	FALSE	0.0207541	0.95681	3.45004e-144	chloroplast part
GO:0097237	B	2741	1	59	1	186	4	2	FALSE	0.0215054	0.95681	0.00537634	cellular response to toxic substance
GO:0050790	B	2741	76	59	5	978	22	2	FALSE	0.0229202	0.95681	2.0377e-115	regulation of catalytic activity
GO:0019427	B	2741	1	59	1	173	4	3	FALSE	0.0231214	0.95681	0.00578035	acetyl-CoA biosynthetic process from acetate
GO:0016208	M	2741	1	59	1	808	19	3	FALSE	0.0235149	0.95681	0.00123762	AMP binding
GO:0055121	B	2741	1	59	1	36	1	2	FALSE	0.0277778	0.95681	0.0277778	response to high fluence blue light stimulus by blue high-fluence system
GO:0098772	M	2741	55	59	4	2388	52	2	FALSE	0.0300885	0.95681	3.83655e-113	molecular function regulator
GO:0046870	M	2741	1	59	1	156	5	1	FALSE	0.0320513	0.95681	0.00641026	cadmium ion binding
GO:0045454	B	2741	15	59	2	693	14	2	FALSE	0.0342642	0.95681	3.7305e-31	cell redox homeostasis
GO:0065009	B	2741	84	59	5	2424	53	2	FALSE	0.0345084	0.95681	7.1041e-158	regulation of molecular function
GO:0051345	B	2741	32	59	3	360	9	3	FALSE	0.0371357	0.95681	1.71835e-46	positive regulation of hydrolase activity
GO:0090114	B	2741	3	59	1	78	1	3	FALSE	0.0384615	0.95681	1.31447e-05	COPII-coated vesicle budding
GO:0019725	B	2741	34	59	3	2621	59	3	FALSE	0.03956	0.95681	2.16591e-78	cellular homeostasis
GO:0017157	B	2741	1	59	1	25	1	3	FALSE	0.04	0.95681	0.04	regulation of exocytosis
GO:0003682	M	2741	32	59	3	1559	38	1	FALSE	0.0407271	0.95681	2.4446e-67	chromatin binding
GO:0070647	B	2741	70	59	3	395	5	1	FALSE	0.0408617	0.95681	1.3897e-79	protein modification by small protein conjugation or removal
GO:0009640	B	2741	18	59	2	246	5	2	FALSE	0.0444165	0.95681	1.1124e-27	photomorphogenesis
GO:0044462	C	2741	2	59	1	2614	59	2	FALSE	0.0446405	0.95681	2.92809e-07	external encapsulating structure part
GO:0009628	B	2741	331	59	10	849	16	1	FALSE	0.0474125	0.95681	9.8879e-246	response to abiotic stimulus
