## Supplemental Table 5 for "Chemical Inhibition of Splicing-Related Protein Kinases Reveals Phosphorylation-Driven Regulation of RNA Alternative Splicing in *Arabidopsis* Seedlings"

### Sheet: ReadMe
Splicing proteins from the ASRG database were queried against the 2 d and 7 d phosphoproteomics data to find all phosphosites identified on splicing related proteins. The ASRG protein name and the corresponding human protein orthlog was added as their individual colunns.

### Sheet: Splicing Proteins Phosphosites
Protein	Day	LogFC	Position	Amino_Acid	TAIR name	ASRG database name	Human ortholog
AT2G21660	2	-3.62113	105	S	CCR2	AtGRP7/atGRBP3a	hnRNP A/B
AT4G31580	7	-2.4937	162	S	RSZ22	atRSZp22/atSRZ22	9G8
AT3G61860	2	-2.28914	199	S	RS31	RS31
AT5G52040	7	-1.68664	151	S	RS41	atRSp41
AT5G52040	7	-1.68664	153	S	RS41	atRSp41
AT2G37340	7	-1.63159	161	S	RS2Z33	atRS2Z33
AT2G37340	7	-1.35714	163	S	RS2Z33	atRS2Z33
AT5G52040	7	-1.34207	243	S	RS41	atRSp41
AT5G52040	7	-1.34207	245	S	RS41	atRSp41
AT1G20920	7	-1.32369	210	S	RCF1	atPrp5-1b	prp5
AT3G61860	2	-1.16897	215	S	RS31	RS31
AT3G55460	7	-1.13542	204	S	SCL30	atSCL30
AT1G16610	7	-1.13168	316	S	SR45	atSR45/atRNPS1	RNPS1
AT1G16610	7	-1.1007	321	S	SR45	atSR45/atRNPS1	RNPS1
AT4G22290	2	-1.09362	112	S	SHOU4L2	atTri65b	tri-snRNP
AT5G64270	7	-1.02671	129	T	AT5G64270	atSAP155	SF3b160/SAP155 Subunit
AT1G16610	2	-1.0265	77	S	SR45	atSR45/atRNPS1	RNPS1
AT3G55460	7	-0.912848	10	S	SCL30	atSCL30
AT2G37340	7	-0.889908	170	S	RS2Z33	atRS2Z33
AT2G37340	7	-0.867095	178	S	RS2Z33	atRS2Z33
AT2G29210	7	-0.8047	834	S	AT2G29210	atSRM103	EJC proteins
AT2G29210	7	-0.8047	837	S	AT2G29210	atSRM104	EJC proteins
AT4G22290	7	-0.776638	142	S	SHOU4L2	atTri65b	Tri-65 KD
AT2G37340	7	-0.771319	230	S	RS2Z33	atRS2Z33
AT3G55460	7	-0.759948	206	S	SCL30	atSCL30
AT2G37340	7	-0.753918	189	S	RS2Z33	atRS2Z33
AT2G37340	7	-0.725188	185	S	RS2Z33	atRS2Z33
AT1G20920	2	-0.711936	210	S	RCF1	atPrp5-1b	prp5
AT5G52040	7	-0.672108	301	S	RS41	atRSp41
AT5G52040	7	-0.672108	306	S	RS41	atRSp41
AT5G52040	7	-0.672108	308	S	RS41	atRSp41
AT5G52040	7	-0.672108	310	S	RS41	atRSp41
AT3G61860	7	-0.608162	181	S	RS31	atRS31
AT3G61860	7	-0.608162	183	S	RS31	atRS31
AT1G16610	2	-0.574846	183	S	SR45	atSR45/atRNPS2	RNPS1
AT5G52040	7	-0.562005	231	S	RS41	atRSp41
AT5G52040	7	-0.562005	233	S	RS41	atRSp41
AT2G38770	2	-0.513997	1477	S	EMB2765	atAquarius	KIAA0560
AT4G22290	7	-0.427417	150	S	SHOU4L2	atTri65b	Tri-65 KD
AT3G13570	7	-0.386361	166	S	SCL30A	atSCL30A
AT5G52040	2	-0.367523	245	S	RS41	RS41
AT5G52040	2	-0.367523	243	S	RS41	RS41
AT1G23860	7	-0.36586	123	S	RSZ21	RSZ21
AT5G47210	7	-0.296446	194	S	AT5G47210	Ath3	hnRNP
AT2G29210	7	-0.293951	491	S	AT2G29210	atSRM105	EJC proteins
AT4G26650	2	-0.171638	294	S	MSIL2	AtRNPA/B_4	hnRNP
AT2G29210	2	0.157374	462	S	SRRM1L	atSRM102	Srm160-like
AT2G24590	2	0.267989	168	S	RSZ22a	RSZ22a
AT2G24590	2	0.267989	170	S	RSZ22a	RSZ22a
AT3G55460	2	0.289447	204	S	SCL30	SCL30
AT3G55460	2	0.322151	5	S	SCL30	SCL30
AT5G16780	2	0.413054	22	S	DOT2	atTri110	SAD1
AT4G32660	2	0.461584	47	S	AME3	AFC3	LAMMER/CLK kinase
AT4G16830	7	0.877076	351	S	ATRGGA	Ath1	hnRNP
AT5G47210	2	0.912735	301	S	AT5G47210	Ath3	hnRNP
AT2G29210	7	1.46333	712	S	AT2G29210	atSRM102	EJC proteins
AT5G40490	2	1.65153	216	T	HLP1	AtRNPA/B_8a	hnRNP A/B
AT5G47210	2	1.80733	355	S	AT5G47210	Ath3	hnRNP
AT4G16830	2	1.83967	351	S	ATRGGA	Ath1	hnRNP
AT3G53500	7	1.90635	173	S	RS2Z32	atRS2Z32
AT4G25500	2	2.39006	208	S	RS40	RS40
AT5G13010	2	2.94449	307	S	EMB3011	atPrp16	Prp16p
AT1G32490	7	3.71533	138	S	ESP3	atPrp2-1a	prp2
AT1G16610	2	6.40059	249	S	SR45	atSR45/atRNPS3	RNPS1
